# Discovery of small molecule inhibitors of Plasmodium falciparum apicoplast DNA polymerase

**DOI:** 10.1101/2022.03.04.482688

**Authors:** Supreet Kaur, Nicholas Nieto, Peter McDonald, Josh R. Beck, Richard B. Honzatko, Anuradha Roy, Scott W Nelson

**Author notes:** **Disclosure statement.** The authors report there are no competing interests to declare.

## Abstract

Malaria is caused by infection with protozoan parasites of the *Plasmodium* genus, which is part of the phylum Apicomplexa. Most organisms in this phylum contain a relic plastid called the apicoplast. The apicoplast genome is replicated by a single DNA polymerase (apPOL), which is an attractive target for anti-malarial drugs. We screened small-molecule libraries (206,504 compounds) using a fluorescence-based high-throughput DNA polymerase assay. Dose/response analysis and counter-screening identified 186 specific apPOL inhibitors. Toxicity screening against human HepaRG human cells removed 84 compounds and the remaining were subjected to parasite killing assays using chloroquine resistant *P. falciparum* parasites. Nine compounds were potent inhibitors of parasite growth and may serve as lead compounds in efforts to discover novel malaria drugs.
