## Supplemental data file2 for "Discovery of small molecule inhibitors of Plasmodium falciparum apicoplast DNA polymerase"

### Sheet: IC50 nontoxic compounds
Molecule	KUID	Canonical SMILES	IC50	Lipinski #violations	Leadlikeness #violations	Synthetic Accessibility
1	KU0263501	OC(=O)c1ccc(cc1)c1nc2c([nH]1)cc(cc2)c1ccc2c(c1)nc([nH]2)c1ccc(cc1)C(=O)O	5.91949	0	2	2.8
2	KU0267079	CSc1nc([nH]c(=C(C#N)C#N)c1C#N)c1ccccc1	5.6635	0	0	2.82
3	KU0062798	O=C1N=C(S/C/1=C\c1ccco1)Nc1cccc(c1Cl)Cl	4.98847	0	1	3.4
4	KU0227303	COc1ccc(cc1Cl)NC(=O)Cn1nc2CCCc2cc1=O	5.28816	0	0	2.89
5	KU0038190	COc1ccc(cc1)/C=C/c1nc2ccccc2c(c1)C(=O)O	3.86037	0	1	2.38
6	KU0264610	N#Cc1c(=O)[nH]c(nc1C1CCCCC1)SCc1cc(C)ccc1C	6.41534	0	2	3.25
7	KU0253320	COc1ccccc1CCC(=O)N1CCc2c(C1)nc1n(c2=O)[nH]c(c1)c1ccccc1	7.20096	0	1	3.51
8	KU0272481	CCCCc1ccc(c(c1)C)NC(=O)CSc1nc(C2CCCCC2)c(c(=O)[nH]1)C#N	8.77342	0	3	3.63
9	KU0260743	O=C([C@H](S(=O)(=O)[O-])c1ccccc1)N[C@@H]1C(=O)N2[C@@H]1SCC(=C2C(=O)[O-])C[n+]1ccc(cc1)C(=O)N.[Na+]	4.4038	2	2	5.04
10	KU0205163	COc1ccc(cc1Cl)NC(=O)Cn1ccc2c1cc[nH]c2=O	6.20478	0	0	2.32
11	KU0205099	O=C(Cn1ccc2c1cc[nH]c2=O)Nc1cccc(c1C)C	7.57337	0	0	2.32
12	KU0253005	Cc1cccc(c1)CC(=O)N1CCc2c(C1)nc1n(c2=O)[nH]c(c1)c1ccccc1	5.5637	0	1	3.41
13	KU0205087	COc1ccc(cc1)NC(=O)Cn1ccc2c1cc[nH]c2=O	7.09134	0	0	2.21
14	KU0239759	O=C(C1CCN(CC1)C(=O)c1cc2c([nH]1)scc2)Nc1ccc(cc1Br)C	6.59773	0	2	3.28
15	KU0205161	COc1ccc(cc1NC(=O)Cn1ccc2c1cc[nH]c2=O)C	7.22743	0	0	2.39
16	KU0272017	COc1ccc(cc1)c1c2[nH]c(cc(=O)n2nc1C(F)(F)F)c1cccc(c1)N(=O)=O	9.29662	0	2	3.17
17	KU0253269	COc1ccc(cc1)c1[nH]n2c(c1)nc1c(c2=O)CCN(C1)C(=O)CCc1ccccc1	7.09629	0	1	3.49
18	KU0253288	O=c1c2CCN(Cc2nc2n1[nH]c(c2)c1ccccc1)C(=O)c1nn(c2c1cccc2)C	6.38139	0	1	3.38
19	KU0205089	O=C(Cn1ccc2c1cc[nH]c2=O)Nc1ccccc1Cl	6.87125	0	0	2.24
20	KU0263266	N#Cc1c(=O)[nH]c(nc1C1CCCCC1)Sc1ccc(cc1N(=O)=O)C(F)(F)F	8.80659	0	2	3.1
21	KU0036696	O=N(=O)c1ccc(o1)/C=C/c1ccc2c(n1)cccc2	8.41014	0	1	2.82
22	KU0253260	COc1c(OC)cccc1C(=O)N1CCc2c(C1)nc1n(c2=O)[nH]c(c1)c1ccccc1	7.31438	0	1	3.5
23	KU0205091	O=C(Cn1ccc2c1cc[nH]c2=O)Nc1cccc(c1)Cl	9.10904	0	0	2.2
24	KU0188532	CCCCCc1c2Oc3cc(OC)cc(c3C(=O)Oc2cc(c1C(=O)O)O)C(=O)CCCC	9.31	0	3	4.15
25	KU0263120	O=C(C(=O)NNC(=O)c1ccc(cc1)Cl)NNC(=O)c1ccc(cc1)Cl	9.83404	0	3	2.51
26	KU0253191	COc1ccc(cn1)C(=O)N1CCc2c(C1)nc1n(c2=O)[nH]c(c1)c1ccccc1Cl	9.64925	0	1	3.36
27	KU0260920	Ic1ccc2c(c1)C(=Cc1cc(Br)c(c(c1)Br)O)C(=O)N2	15.6358	2	2	2.65
28	KU0171325	CCOc1cccc2c1oc(c2)C(=O)Nc1nnc(o1)c1ccno1	7.04029	0	0	3.27
29	KU0273279	N#CC(=C1SCN(CS1)c1cccc(c1)Cl)C#N	11.9436	0	1	3
30	KU0215323	O=C(N1CCc2c(C1)nc1n(c2=O)[nH]c(c1)c1ccccc1)c1ccccc1	9.53586	0	1	3.15
31	KU0007309	O=N(=O)/C=C/c1ccc(o1)c1ccc(cc1)Br	15.8372	0	1	3.12
32	KU0003799	OC(=O)CCS(=O)(=O)c1ccc(cc1)c1ccc(cc1)S(=O)(=O)CCC(=O)O	5.69652	0	2	3.12
33	KU0205159	COc1cc(Cl)c(cc1NC(=O)Cn1ccc2c1cc[nH]c2=O)C	10.2742	0	0	2.48
34	KU0241474	Cn1nc(c2c1CCN(C2)C(=O)c1ccccc1Cl)c1nnc(o1)c1ccccc1F	7.20924	0	1	3.43
35	KU0247915	O=C(N1CCN(CC1)c1scc(n1)CN1CCOCC1)Cc1cccs1	11.1981	0	1	3.51
36	KU0205093	O=C(Cn1ccc2c1cc[nH]c2=O)Nc1ccc(cc1)Cl	12.757	0	0	2.17
37	KU0215349	CCCCC(=O)N1CCc2c(C1)nc1n(c2=O)[nH]c(c1)c1ccccc1Cl	10.4012	0	1	3.26
38	KU0104504	COc1ccc2c(c1)C(CC(=O)O2)c1ccccc1OC	11.2281	0	0	3.16
39	KU0261238	O=C(Nc1cccc(c1)C(=O)Nc1ccc(c2c1c(cc(c2)S(=O)(=O)[O-])S(=O)(=O)[O-])S(=O)(=O)[O-])Nc1cccc(c1)C(=O)Nc1ccc(c2c1c(cc(c2)S(=O)(=O)[O-])S(=O)(=O)[O-])S(=O)(=O)[O-].[Na+].[Na+].[Na+].[Na+].[Na+].[Na+]	6.77308	2	2	4.94
40	KU0175174	Cc1cccc(c1)c1nnc2n1nc(cc2)NS(=O)(=O)c1ccc(c(c1)C)C	10.1269	0	1	3.5
41	KU0215325	Cc1ccccc1C(=O)N1CCc2c(C1)nc1n(c2=O)[nH]c(c1)c1ccccc1	12.3902	0	1	3.27
42	KU0205133	O=C(Cn1ccc2c1cc[nH]c2=O)Nc1cc(F)ccc1F	12.6801	0	0	2.3
43	KU0227213	COc1cc(ccc1OC)C1CC(Nc2n1nc(n2)N)c1ccc(cc1Cl)Cl	11.6501	0	2	3.9
44	KU0219569	COCC(=O)Nc1c(nc2n1ccc(c2)C)c1cccc(c1)F	11.1229	0	0	2.84
45	KU0218932	OC(=O)c1nc(nc2c1OCO2)c1ccccc1	11.2185	0	1	2.77
46	KU0177371	O=C(Cc1cc(=O)[nH]c(n1)SCc1ccccc1)Nc1ccc2c(c1)OCO2	15.5466	0	1	3.15
47	KU0226501	CC(NC(=O)c1cc(nc2c1cccc2C)N(C)C)C	15.858	0	0	2.28
48	KU0205151	O=C(Cn1ccc2c1cc[nH]c2=O)Nc1ccc(c(c1)F)C	15.3287	0	0	2.25
49	KU0253127	COc1ccccc1CC(=O)N1CCc2c(C1)nc1n(c2=O)[nH]c(c1)c1ccccc1Cl	12.5332	0	1	3.46
50	KU0205119	O=C(Cn1ccc2c1cc[nH]c2=O)Nc1ccc(cc1)C	13.6823	0	0	2.16
51	KU0210344	O=C(c1c[nH]c2c1cccn2)N1CCCCCC1	21.5332	0	1	1.88
52	KU0198098	COc1cccc(c1)Oc1c(=O)c2ccc(cc2oc1C(F)(F)F)OC(=O)N(C)C	40.6066	0	2	3.77
53	KU0266188	O=C(c1ccc(cc1)n1c(C)ccc1C)NNC(=O)c1ccc2c(c1)nccn2	20.3776	0	1	2.82
54	KU0218212	Cc1ccc(c(c1)F)n1nnc(c1c1ccccn1)C(=O)O	14.5422	0	0	2.8
55	KU0177470	COc1ccc(cc1)CNC(=O)Cn1nc2c(c1NC(=O)Cc1cccs1)CSC2	10.514	0	2	3.68
56	KU0198533	O=c1cc(CN2CCCCC2)c2c(o1)cc1c(c2)OCO1	38.1238	0	0	3.01
57	KU0211396	O=C(NC1CCN(C1=O)c1ccc(c(c1)C)C)Cc1cccs1	29	0	0	3.1
58	KU0240968	O=C(N1CCc2c(C1)c(nn2C)c1onc(n1)c1ccccc1)Cc1cccs1	18.5004	0	1	3.57
59	KU0266706	O=C1CSC2=NC3=C(C(N12)c1cccs1)CCc1c3cccc1	14.6648	0	0	4.31
60	KU0206468	Fc1ccc(cc1)NC(=O)c1[nH]c2c(c1CN1CCOCC1)sc(c2)C	21.6421	0	1	3.12
61	KU0273857	CC=CC(OC(=O)c1ccccc1C(=O)O)C#C	18.3354	0	1	3.15
62	KU0171317	O=C(c1ccc2c(c1)scn2)Nc1nnc(o1)c1ccno1	14.2497	0	0	2.84
63	KU0210346	O=C(c1c[nH]c2c1cccn2)N1CCCC1	21.4205	0	1	1.63
64	KU0263906	CN(C=CC(=O)c1ccccn1)C	18.4568	0	1	2.2
65	KU0272548	CN1CC(=Cc2ccco2)C(=O)C(=Cc2ccco2)C1	7.50796	0	0	3.05
66	KU0275243	O=N(=O)c1cc(ccc1N(=O)=O)ON1C(=O)c2c(C1=O)cccc2	37.0182	0	0	2.5
67	KU0177399	O=C(NC(c1ccccc1)C)Cc1nc(SCc2cccc(c2)Cl)[nH]c(=O)c1	23.3375	0	2	3.48
68	KU0268951	O=C(C(Sc1ccccc1)(F)F)NNC(=O)c1cscc1	21.0015	0	0	2.84
69	KU0270963	OC(=O)CC1SC(=NC1=O)c1ccc2c(c1)OCO2	29.2056	0	0	3.55
70	KU0272828	Cc1ccsc1Cn1c(C)ccc1C	31.6223	0	1	2.33
71	KU0268922	CSC(C(=O)C=CN(C)C)C	26.9362	0	1	3.27
72	KU0262353	CCCCCCCCCCCC1SCC(N1C(=O)C)C(=O)O	48.9091	0	2	4.33
73	KU0260650	CC(=O)OCC1=C(C(=O)[O-])N2[C@H](SC1)[C@@H](C2=O)NC(=O)Cc1cccs1.[Na+]	16.6497	0	2	4.48
74	KU0169186	O=C(c1ccc(o1)[N+](=O)[O-])Nc1nnc(o1)c1cccs1	30.8001	0	0	3.04
75	KU0192640	CCCCOC(=O)CCCCCN1C(=S)SC(=Cc2ccc(cc2)OC)C1=O	56.74	0	3	3.73
76	KU0209172	CCOc1ccccc1c1onc(n1)c1ccc(=O)[nH]c1	38.7151	0	0	3.02
77	KU0269714	CN(C=C1SCc2c(C1=O)cccc2)C	23.6921	0	1	3.1
78	KU0194307	CCN1C(=S)SC(=Cc2cccc(c2O)OC)C1=O	35	0	0	3.15
79	KU0170602	CCSc1nnc(s1)NC(=O)Cc1csc(n1)NC(=O)c1cnccn1	46.7255	0	2	3.46
80	KU0268973	Oc1ccc(c(c1)O)N=Nc1ccccc1	37.4853	0	1	2.52
81	KU0195009	O=C(OC(C)(C)C)COc1ccc2c(c1)oc(=O)c(c2)c1ccccc1	35	0	2	3.49
82	KU0170211	OC(=O)C(=O)Nc1scc(n1)c1ccc2c(c1)OCCO2	40.5289	0	0	2.85
83	KU0260680	CO/N=C(/c1csc(n1)N)\C(=O)N[C@@H]1C(=O)N2C1SCC(=C2C(=O)[O-])CSc1nc(=O)c(nn1C)[O-].[Na+].[Na+]	18.6851	2	2	5.08
84	KU0261633	Oc1ccc2c(c1O)oc(cc2=O)c1ccccc1	32.2497	0	0	3.02
85	KU0205165	O=C(Cn1ccc2c1cc[nH]c2=O)Nc1ccccc1C	9.11918	0	0	2.18
86	KU0040748	OC(=O)c1c(C)nc2c(c1c1ccccc1)oc1c2c2CC(C)(C)OCc2c(n1)c1ccco1	7.4092	0	2	4.18
87	KU0267724	COC(=O)c1sc(cc1NC(=O)CCC(=O)O)c1ccc(cc1)C(C)(C)C	8.85731	0	3	3.56
88	KU0028560	Cc1cc(C)c2c(n1)nc(nc2O)SCC(=O)c1ccc(c(c1)O)O	1	0	1	2.77
89	KU0028632	O=C(c1ccc(c(c1)O)O)CSc1nnc([nH]1)c1ccncc1	1	0	0	2.72
90	KU0053357	O=C1NN(C(=O)/C/1=C/c1ccc(o1)c1ccc2c(c1)C(=O)OC2)c1ccc(c(c1)Cl)Cl	3.43335	0	2	3.49
91	KU0261439	C=CC1=C(C)/C/2=C/c3[nH]c(c(c3C=C)C)/C=C/3\N=C(/C=c/4\[nH]/c(=C\C1=N2)/c(C)c4CCC(=O)O)C(=C3C)CCC(=O)O	1	1	3	7.4
92	KU0180805	O=C(Nc1scc(n1)c1ccco1)Cc1csc(n1)Nc1nc(C)cc(n1)C	8.58097	0	1	3.58
93	KU0059358	OC(=O)c1c(C)nc2c(c1c1ccccc1)oc1c2c2CC(C)(C)OCc2c(n1)c1ccoc1	6.28662	0	2	4.13
94	KU0261556	CCOc1nc2c(n1Cc1ccc(cc1)c1ccccc1c1n[nH]nn1)c(ccc2)C(=O)OC(OC(=O)OC1CCCCC1)C	7.65706	3	3	5.01
95	KU0001071	OC(c1ccco1)C#Cc1ccccc1	7.40343	0	1	3.42
96	KU0003328	CN(/C=C/C=C/C=C/C(=O)c1ccc(o1)C)C	4.92962	0	1	3.55
97	KU0072753	CCOc1ccc(cc1)/C=C/1\N=C(OC1=O)c1cc(cc(c1)N(=O)=O)N(=O)=O	4.46918	0	2	3.62
98	KU0271653	N#CC(=NNc1cccc(c1)Cl)C(=O)c1noc(c1)C(C)(C)C	8.44702	0	1	3.48
99	KU0094860	Cc1ccc(cc1)CNC(=O)c1cnn2c1nc(CSc1ccc(cc1)Cl)cc2O	9.13585	0	2	3.41
100	KU0069927	O=C1N(N=C(/C/1=C/c1ccc(o1)c1ccccc1N(=O)=O)C(F)(F)F)c1cccc(c1)C(=O)O	9.62418	0	2	3.88
101	KU0094861	CC(CCNC(=O)c1cnn2c1nc(CSc1ccc(cc1)Cl)cc2O)C	9.73624	0	3	3.34
102	KU0068465	Cc1cc(C)c2c(c1)C1C=CCC1C(N2)c1ccc(cc1)C(=O)O	2.88501	0	1	3.73
